# Activation of JUN in fibroblasts promotes pro-fibrotic programme and modulates protective immunity

**DOI:** 10.1101/2020.03.18.997080

**Authors:** Lu Cui, Shih-Yu Chen, Tristan Lerbs, Jin-Wook Lee, Pablo Domizi, Sydney Gordon, Yong-hun Kim, Garry Nolan, Paola Betancur, Gerlinde Wernig

**Affiliations:** Institute of Stem Cell Research, Department of Pathology, Stanford University School of Medicine, Stanford, CA 94305; Baxter Laboratories Department of Microbiology and Immunology, Stanford University School of Medicine, Stanford, CA 94305; Institute of Biomedical Sciences, Academia Sinica, Taipei, Taiwan 11529; Department of Genetics, Stanford University School of Medicine, Stanford, CA 94305; Orca Biosystems, 3475 Edison Way, Suite B, Menlo Park, CA 94025; Department of Radiation Oncology, University of California San Francisco, CA 94143

## Abstract

In pulmonary fibrosis, the transcription factor JUN is highly expressed in the fibrotic foci. Its induction in adult mice drives lung fibrosis, which is abrogated by administration of anti-CD47. Here, we use high-dimensional mass cytometry to profile protein expression and the secretome of individual fibroblasts and leukocytes from pulmonary fibrosis patients. We show that *JUN* is activated in fibroblasts derived from fibrotic lungs which also demonstrated increased CD47 and PD-L1 expression. Using ATAC-seq and ChIP-seq, we found that activation of *JUN* in fibroblasts rendered enhancers of *CD47* and *PD-L1* accessible, an observation that reporter assays corroborated. Meanwhile we detected increased IL-6 signaling which amplified both JUN-mediated *CD47*-enhancer activity and protein expression in fibrotic lung fibroblasts. Using an *in vivo* mouse model of fibrosis, we found two distinct mechanisms by which blocking IL-6, CD47, and PD-L1 reversed fibrosis—increased phagocytosis of profibrotic fibroblasts and elimination of suppressive effects on adaptive immunity. Our results identify specific immune mechanisms that promote the fibrotic process and suggest a complementary therapeutic approach that could be used alongside conventional anti-fibrotics for pulmonary fibrosis diseases.
