## Supplemental Table. S2 for "Activation of JUN in fibroblasts promotes pro-fibrotic programme and modulates protective immunity"

### Sheet: antibody
CYTOF
Human Panel 1
Metal Isotope	Mass	Protein	Clone	Manufacturer	Conc. (ug/mL)
Y	89	CD45	HI30	Fluidigm	0.25 ul/ 100ul
In	113	CD61	VI-PL2	Biolegend	1
In	115	HLADR	L243	Biolegend	1.5
La	139	CD8	RPA-T8	Biolegend	2
Pr	141	CD123	6H6	Biolegend	0.5
Nd	142	CD19	HIB19	Fluidigm	0.5 ul/ 100ul
Nd	143	Calreticulin	JM-3077-100J	MBL international	3
Nd	144	CD11c	Bu15	Biolegend	0.5
Nd	145	CD4	RPA-T4	Fluidigm	0.25 ul/ 100ul
Nd	146	CD3	UCHT1	Biolegend	1
Sm	147	CK7	OV-TL 12/30	Millipore	4
Nd	148	CD16	3G8	Fluidigm	0.5 ul/ 100ul
Sm	149	CD25	2A3	Fluidigm	0.5 ul/ 100ul
Nd	150	LAG3	11C3C65	Fluidigm	1 ul/ 100ul
Eu	151	ICOS	C398.4A	Fluidigm	0.5 ul/ 100ul
Sm	152	phospho AKT pS473	D9E	Fluidigm	1.5 ul/ 100ul
Eu	153	CD45RA	HI100	Fluidigm	0.15 ul/ 100ul
Sm	154	phospho c-Jun pS73	D47G9	Cell Signaling	4
Gd	155	IDO	D5J4E	Fluidigm	0.25 ul/ 100ul
Gd	156	CD86	IT2.2	Fluidigm	0.5 ul/ 100ul
Gd	157	CD28	CD28.2	Biolegend	2
Gd	158	CD169	7-239	Fluidigm	0.5 ul/ 100ul
Tb	159	CCR7	G043H7	Fluidigm	1 ul/ 100ul
Gd	160	PDGFRa	D13C6	Fluidigm	0.5 ul/ 100ul
Dy	161	Tbet	4B10	Fluidigm	0.5 ul/ 100ul
Dy	162	Foxp3	PCH101	Fluidigm	0.75 ul/ 100ul
Dy	163	PDL2	24F.10C12	Fluidigm	1 ul/ 100ul
Dy	164	podoplanin	ab10288	Abcam	2
Ho	165	CD163	GHI/61	Fluidigm	1 ul/ 100ul
Er	166	ARG1	polyclonal	Fluidigm	0.5 ul/ 100ul
Er	167	GATA3	TWAJ	Fluidigm	0.75 ul/ 100ul
Er	168	CD206	15-2	Fluidigm	0.5 ul/ 100ul
Tm	169	TIM3	344823	R&D system	2
Er	170	CD68	Y1/82A	Biolegend	1
Yb	171	PDL1	29E.2A3	Biolegend	1
Yb	172	CD31	WM59	Biolegend	1
Yb	173	cPARP/CD235a	F21-852/HIR2	BD/Biolegend	0.5/0.125
Yb	174	eomes	WD1928	eBioscience	2
Lu	175	PD1	EH12.2H7	Fluidigm	0.5 ul/ 100ul
Yb	176	CD56	NCAM16.2	BD	1
Ir	191/193	DNA
Pt	195	cisplatin
Bi	209	CD47	CC2C6	Fluidigm	0.75 ul/ 100ul
Human Panel 2
Metal Isotope	Mass	Protein	Clone	Manufacturer	Conc. (ug/mL)
In	115	HLA-DR	L243	Biolegend	1.5
Pr	141	CD235	HIR2	Fluidigm	1 ul/ 100ul
Nd	142	Fra1	sc-376148	SANTA CRUZ	2
Nd	144	Npm1	H-106	SANTA CRUZ	6
Nd	145	CD47	B6H12	BD	1.5
Sm	147	CK7	OV-TL 12/30	Millipore	4
Nd	148	CD34	581	Fluidigm	1 ul/ 100ul
Sm	149	junB	sc-73	SANTA CRUZ	4
Nd	150	junD	ab28837	Abcam	4
Eu	151	CD123	6H6	Fluidigm	1 ul/ 100ul
Sm	152	phospho AKT pS473	D9E	Fluidigm	1.5 ul/ 100ul
Eu	153	phospho MAPKAPK2 pT334	27B7	Cell Signaling	4
Sm	154	phospho c-Jun pS73	D47G9	Cell Signaling	4
Gd	156	Dusp1	C-19	SANTA CRUZ	0.75
Gd	157	CD7	M-T701	BD	1
Gd	158	c-Fos	ab209794	Abcam	2
Tb	159	CD11c	Bu15	Fluidigm	1 ul/ 100ul
Gd	160	CD14	M5E2	Fluidigm	1 ul/ 100ul
Dy	162	Fra2	sc-171	SANTA CRUZ	2
Dy	163	CD3	UCHT1	Biolegend	1.5
Dy	164	FosB	sc-48	SANTA CRUZ	0.5
Ho	165	CD163	GHI/61	Fluidigm	1 ul/ 100ul
Er	166	phospho Rb pS807/pS811	J112-906	BD	1.5
Er	167	phospho Erk1/2 pT202/ pY204	D13.14.4E	Fluidigm	1.5 ul/ 100ul
Er	168	phospho HistoneH3 pS28	HTA28	Biolegend	0.5
Tm	169	phospho p38 pT180/ pY182	36/ p38	BD	2
Er	170	CD68	Y1/82A	Biolegend	3
Yb	172	CD31	WM59	Biolegend	1.5
Yb	173	cleaved PARP	F21-852	BD	3
Yb	174	phospho JNK/SAPK pT183/pY185	G9	Cell Signaling	3
Lu	175	phospho S6 S235/S236	N7-548	Fluidigm	1 ul/ 100ul
Yb	176	phospho CREB pS133	87G3	CST	1
Ir	191/193	DNA
Pt	195	cisplatin
Mouse Panel 1
Metal Isotope	Mass	Protein	Clone	Manufacturer	Conc. (ug/mL)
Y	89	CD45	30-F11	Fluidigm	0.25 ul/ 100ul
In	113	TER119	TER119	Biolegend	2
In	115	ScaI	E13-161.7	Biolegend	0.5
La	139	Ly6G/C	1A8	Biolegend	2
Ce	140	CD11b	M1/70	Biolegend	2
Pr	141	F4/80	BM8	Biolegend	1
Nd	142	CD47	miap301	Biolegend	2
Nd	143	calreticulin	JM-3077-100J	MBL international	4
Nd	144	CD16/32	93	Fluidigm	1 ul/ 100ul
Nd	145	CD172a	P84	BD Biosciences	0.75
Nd	146	CD80	16-10a1	Biolegend	4
Sm	147	beta_catenin	D10A8	Fluidigm	1 ul/ 100ul
Nd	148	CD278	C398.4A	Fluidigm	1 ul/ 100ul
Sm	149	KLRG1	2F1	BD Biosciences	8
Nd	150	CD275	HK5.3	Biolegend	2
Eu	151	CD28	37.51	Fluidigm	2 ul/ 100ul
Sm	152	CD3	145-2C11	Fluidigm	1 ul/ 100ul
Eu	153	CD274	10F.9G2	Fluidigm	0.5 ul/ 100ul
Sm	154	p-cJun	D47G9	Cell Signaling Technology	4
Gd	155	CD4	RM4-5	Biolegend	0.5
Gd	156	CD90	30-H12	Fluidigm	0.25 ul/ 100ul
Gd	157	CD41	MWReg30	Biolegend	2
Gd	158	Foxp3	FJK-16s	Fluidigm	4 ul/ 100ul
Tb	159	PD-1	RMP1-30	Fluidigm	2 ul/ 100ul
Gd	160	tbet	4B10	Fluidigm	4 ul/ 100ul
Dy	161	EOMES	Dan11mag	eBioscience	2
Dy	162	CD115	AFS98	Biolegend	1
Dy	164	CD62L	MEL-14	Fluidigm	1 ul/ 100ul
Ho	165	CD31	390	Fluidigm	2 ul/ 100ul
Er	166	CD19	6D5	Fluidigm	1 ul/ 100ul
Er	167	pErk	D13.14.4E	Fluidigm	1 ul/ 100ul
Er	168	CD8	53-6.7	Fluidigm	0.5 ul/ 100ul
Tm	169	EpCAM	G8.8	Biolegend	2
Er	170	CD49b	HMa2	Fluidigm	1 ul/ 100ul
Yb	171	CD44	IM7	Fluidigm	0.1 ul/ 100ul
Yb	172	CD86	GL1	Fluidigm	1 ul/ 100ul
Yb	173	CTLA4	UC10-4B9	eBioscience	4
Yb	174	CD223	C9B7W	Fluidigm	2 ul/ 100ul
Lu	175	CD273	TY25	Biolegend	4
Yb	176	B220	RA3-6B2	Biolegend	1
Ir	191/193	DNA
Pt	195	Cisplatin
Bi	209	MHCII	M5/114.15.2	Fluidigm	0.25 ul/ 100ul
MIBI
Metal Isotope	Mass	Protein	Clone	Manufacturer
La	139	Collagen1	ab34710	Abcam
Nd	142	Fra1	sc-376148	SANTA CRUZ
Nd	144	cJun	ab31419	Abcam
Nd	145	CD47	B6H12	BD
Sm	149	junB	sc-73	SANTA CRUZ
Nd	150	junD	ab28837	Abcam
Gd	158	cFos	ab209794	Abcam
Dy	162	Fra2	sc-171	SANTA CRUZ
Dy	164	FosB	sc-48	SANTA CRUZ
FACS
Antigen	Vendor	Clone	Staining Concentration
IL6	Fluidigm	MQ213A5	1：50
CD47	Abcam	B6H12	1：100
PD1	Biolegend	EH12.2H7	1：100
CD326	Biolegend	9C4	1：100
CD45	Biolegend	HI30	1：100
CD31	Biolegend	WM59	1：100
IHC
Antigen	Vendor	Clone	Staining Concentration	fluorochromes
Collagen1	Abcam	ab34710	1:100	Alexa Fluor 594
Actin, Smooth Muscle (SMA)	cell marque	1A4	1:200	Alexa Fluor 488
CD47	Abcam	B6H12.2	1:50	Alexa Fluor 488
PDL1	CST	E1L3N	1:100	Alexa Fluor 594
PD1	Cell marque	NAT105	1:100	Alexa Fluor 594
PD1	Abcam	EPR48772	1:100	Alexa Fluor 488
CD68	Dako	KP1	1:200	Alexa Fluor 488
CD3	Abcam	ab5690	1:100	Alexa Fluor 594
PDL1	Abcam	MIH6	1:100	Alexa Fluor 488
FSP1	EMD	07-2274	1:200	Alexa Fluor 594
GFP	Abcam	ab13970	1:100	Alexa Fluor 488
