## Supplemental Table. S3 for "Activation of JUN in fibroblasts promotes pro-fibrotic programme and modulates protective immunity"

### Sheet: Sheet1
Patient ID	Total live	Fibroblasts	Macrophage
PF-1	54734	26626	5209
PF-2	204489	82094	11889
PF-3	210786	19595	15715
PF-4	16770	5104	1903
PF-5	27951	1969	9563
PF-6	79863	7778	17634
PF-7	198291	149534	7322
PF-8	21353	10575	2270
PF-9	86505	34367	17169
PF-10	50439	31280	971
PF-11	52805	11608	2409
NC-1	175103	147576	2821
NC-2	180465	58518	27427
NC-3	215871	34424	34238
