## Supplemental Table. S4 for "Activation of JUN in fibroblasts promotes pro-fibrotic programme and modulates protective immunity"

### Sheet: statistical analysis
Results	Method	p value	label	N				t value/F value	degrees of freedom
Fig. 1i	unpaired t test (Two-tailed)					Meanwith SD
	JUN	0.0298	*	IPF = 5; Normal = 3				t=2.835 df=6
	PDL1	0.0215	*	IPF = 5; Normal = 3				t=3.086 df=6
	CD47	0.0411	*	IPF = 5; Normal = 3				t=2.591 df=6
Fig. 2f	unpaired t test with Welch's correction (Two-tailed)	0.0079	**	IPF = 11; Normal = 3		Meanwith SD		t=3.298 df=10.09
Fig. 3b	unpaired t test (Two-tailed)					Meanwith SD
	CD4	< 0.0001	****	IPF = 11; Normal = 3				t=9.888 df=12
	CD8	0.0002	***	IPF = 11; Normal = 3				t=5.327 df=12
Fig. 3d	unpaired t test with Welch's correction (Two-tailed)	0.0001	***	IPF = 11; Normal = 3		Meanwith SD		t=5.676 df=10.95
Fig. 3f	unpaired t test with Welch's correction (Two-tailed)	0.0131	*	IPF = 11; Normal = 3		Meanwith SD		t=2.998 df=10.18
Fig. 4c	Ratio paired t test
	JUN	0.0032	**	4 repeats		Meanwith SD		t=8.740 df=3
	PDL1	< 0.0001	****	4 repeats		Meanwith SD		t=46.63 df=3
	CD47	< 0.0001	****	4 repeats		Meanwith SD		t=32.27 df=3
Fig. 4f	Ordinary one-way ANOVA (Tukey's multiple comparisons test)					Meanwith SD		F (4, 10) = 30.18
	D0 vs. D3	0.1685	ns	3 repeats
	D0 vs. D6	< 0.0001	****	3 repeats
	D6 vs. D6-7	0.0003	***	3 repeats
	D6 vs. D6-10	< 0.0001	****	3 repeats
Fig. 4g	Ordinary one-way ANOVA (Tukey's multiple comparisons test)					Meanwith SD		F (2, 6) = 75.88
	Baseline vs. cJUN-OE	0.0003	***	3 repeats
	Baseline vs. cJUN-KO	0.033	*	3 repeats
	cJUN-OE vs. cJUN-KO	< 0.0001	****	3 repeats
Fig. 5d	Ratio paired t test	0.0002	***	4 repeats		Meanwith SD		t=21.70 df=3
Fig. 5e	Ordinary one-way ANOVA (Dunnett's multiple comparisons test)					Meanwith SD		F (3, 8) = 1376
	0 ng/uL vs. 1 ng/uL	< 0.0001	****	3 repeats
	0 ng/uL vs. 10 ng/uL	< 0.0001	****	3 repeats
	0 ng/uL vs. 100 ng/uL	< 0.0001	****	3 repeats
Fig. 5f	Ordinary one-way ANOVA (Dunnett's multiple comparisons test)					Meanwith SD		F (3, 8) = 39.92
	0 ng/uL vs. 1 ng/uL	0.1931	ns	3 repeats
	0 ng/uL vs. 10 ng/uL	0.0042	**	3 repeats
	0 ng/uL vs. 100 ng/uL	0.0001	***	3 repeats
Fig. 6d	Ordinary one-way ANOVA (Dunnett's multiple comparisons test)					Meanwith SD		F (8, 36) = 31.00
	WT vs. IL6KO	0.5178	ns	5 mice
	WT vs. WT + HAC	0.0164	*	5 mice
	WT vs. IL6KO + HAC	< 0.0001	****	5 mice
	WT vs. WT + HAC + aCD47	< 0.0001	****	5 mice
	WT vs. IL6KO + HAC + aCD47	< 0.0001	****	5 mice
	WT vs. WT + aIL6 + HAC + CD47	< 0.0001	****	5 mice
	WT vs. WT (PBS)	< 0.0001	****	5 mice
	WT vs. IL6KO (PBS)	< 0.0001	****	5 mice
Fig. S1c	unpaired t test (Two-tailed)					Meanwith SD
	PDL1 (Unpaired t test with Welch's correction)	0.0032	**	5 differnet fields				t=6.314 df=4.007
	CD47	< 0.0001	****	5 differnet fields				t=15.45 df=8
Fig. S1f	unpaired t test (Two-tailed)	0.0144	*	IPF = 5; Normal = 3		Min to Max		t=2.621 df=26
Fig. S2b	unpaired t test (Two-tailed)	0.0406	*	IPF = 11; Normal = 3		Meanwith SD		t=2.273 df=13
Fig. S2f	unpaired t test with Welch's correction (Two-tailed)	0.0054	**	5 differnet fields		Meanwith SD		t=5.190 df=4.298
Fig. S3c	unpaired t test (Two-tailed)	< 0.0001	****	IPF = 11; Normal = 3		Meanwith SD		t=5.973 df=13
Fig. S3d	unpaired t test with Welch's correction (Two-tailed)	0.0003	***	5 differnet fields		Meanwith SD		t=10.11 df=4.591
Fig. S5b	unpaired t test with Welch's correction (Two-tailed)	0.0005	***	IPF = 5; Normal = 3		Min to Max		t=4.897 df=11.05
Fig. S6e	Ordinary one-way ANOVA (Dunnett's multiple comparisons test)					Meanwith SD
PDL1	WT PBS vs. WT bleo	< 0.0001	****	5 mice				F (4, 20) = 132.1
	WT PBS vs. WT bleo combo	0.95	ns	5 mice
	WT PBS vs. IL6KO bleo	< 0.0001	****	5 mice
	WT PBS vs. IL6KO bleo combo	0.9765	ns	5 mice
CD47	WT PBS vs. WT bleo	< 0.0001	****	5 mice				F (4, 20) = 90.42
	WT PBS vs. WT bleo combo	0.9999	ns	5 mice
	WT PBS vs. IL6KO bleo	< 0.0001	****	5 mice
	WT PBS vs. IL6KO bleo combo	0.9999	ns	5 mice
Collage	WT PBS vs. WT bleo	< 0.0001	****	5 mice				F (4, 20) = 325.7
	WT PBS vs. WT bleo combo	0.9962	ns	5 mice
	WT PBS vs. IL6KO bleo	< 0.0001	****	5 mice
	WT PBS vs. IL6KO bleo combo	0.8716	ns	5 mice
Fig. S6f	Two-way ANOVA (Tukey's multiple comparisons test)					Meanwith SD		F (3, 12) = 4.107
	IPF HAC 0d vs. HAC 7d	0.0057	**	3 mice
