## Supplemental Table. S5 for "Activation of JUN in fibroblasts promotes pro-fibrotic programme and modulates protective immunity"

### Sheet: terms
PF	pulmonary fibrosis
ATAC-seq	Assay for Transposase Accessible Chromatin using sequencing
ChIP-seq	chromatin immunoprecipitation sequencing
CYTOF	mass cytometry
PCA	Principal component analysis
BAL	bronchoalveolar lavage
MIBI	multiplexed ion beam imaging
TAM	Tumor-associated macrophages
NSG	NOD.Cg-PrkdcscidIl2rgtm1Wjl/SzJ, NOD scid gamma
PD-L1	CD274
SIRPa	CD172a
IL-6	interleukin 6
DC	dendritic cells
AM	alveolar macrophages
IM	interstitial macrophages
PBMC	peripheral blood mononuclear cell
SMA	smooth muscle actin
HAC	high-affinity consensus (HAC) PD-1, an engineer nonantibody biologic based on the ectodomain of PD-1 which was more effective than anti–PD-L1 antibodies
IDO	Indoleamine 2,3-dioxygenase
KO	knock out
OE	over expression
WT	wild type
Dox	doxycycline
Th	T helper
B6.129S2-Il6tm1Kopf/J mice	IL-6KO mice
TK	thymidine kinase
E7	CD47 functional enhancer E7
